# Native proline-rich motifs exploit sequence context to target actin-remodeling Ena/VASP proteins

**DOI:** 10.1101/2021.03.22.436451

**Authors:** Theresa Hwang, Robert A. Grant, Meucci W. Ilunga, Venkatesh Sivaraman, Amy E. Keating

## Abstract

The human proteome is replete with short linear motifs (SLiMs) of 4-6 residues that are critical for protein-protein interactions, yet the importance of the sequence surrounding such motifs is underexplored. We devised a proteomic screen to systematically examine the influence of SLiM sequence context on protein-protein interactions. Focusing on the EVH1 domain of ENAH, an actin regulator that is upregulated in invasive cancers, we screened 36-residue proteome-derived peptides for binding. We discovered a pocket on the ENAH EVH1 domain that diverged from its orthologs to recognize extended SLiMs, and we found that proteins with two EVH1-binding SLiMs can wrap around a single domain. We also found that the ciliary protein PCARE uses an extended 23-residue region to obtain higher affinity than any known ENAH EVH1-binding motif. Our screen provides a way to uncover the effects of broader proteomic context on motif-mediated interactions, revealing diverse mechanisms of contextual control over EVH1 interactions and establishing that SLiMs can’t be fully understood outside of their native context.
