## Supplementary material for "Native proline-rich motifs exploit sequence context to target actin-remodeling Ena/VASP proteins": Table S1

### Sheet: MassTitr Hits
Gene	Uniprot Accession Number	Uniprot Name	Mapped sequence from proteome	Sequence in library	IUPRED	FP4	CXC		Native proline-rich motifs exploit sequence context to target actin-remodeling Ena/VASP proteins
ZYX	Q15942	ZYX_HUMAN	ALGGAFPPPPPPIEESFPPAPLEEEIFPSPPPPPEE	ALGGAFPPPPPPIEESFPPAPLEEEIFPSPPPPPEE, ALGGAFPPPPPPIEESLPPAPLEEEIFPSPPPPPEE, ALGGAFPPPPPPIEESFPPAPLEEEIFPSPPPLRRS, ALGGAFPPPPPPIEESFPPAPLKEEIFPSPPPPPEE, ALGGAFPPPPPPIDESFPPAPLEEEIFPSPPLLRRS, ALGGALPPPPPPIEESFPPAPLEEEIFPPRRLLRSF	0.899902	X			Theresa Hwang, Robert A. Grant, Meucci W. Ilunga, Venkatesh Sivaraman, and Amy E. Keating
PCARE	A6NGG8	PCARE_HUMAN	AAKSEELSCEMEGNLEHLPPPPMEVLMDKSFASLES	AAKSEELSCEMEGNLEHLPPPPMEVLMDKSFASLES, AAKSEELSCEMEGNLEHLPPPPMEVLMDKSFASWKP, AAKSEELSCEMEGNLEHLPPPPMEVLMDESFASLES	0.695107	X
ZNF669	Q96BR6	ZN669_HUMAN	NLDLNENISTGLKPCECSICGKVFVRHSLLNRHILA	NLDLNQNISTGLKPCACSICGKVFVRHSLFNRHTLA	0.142689		X		Description:		Peptide hits from the MassTitr screen and the representative human protein they map to. High affinity hits are colored in blue.
ABI3	Q9P2A4	ABI3_HUMAN	LSPPPPDEELPLPLDLPPPPPLDGDELGLPPPPPG	LSPPPPDEELPLPLGLPPPPPLDGDELGLPPPPPG	0.900761	X					Sequences that artificially contained an FP4 or CXC motif due to errors in the library but mapped partially to human proteins are colored in yellow.
NFE2	Q16621	NFE2_HUMAN	PPPPTTYCPCSIHPDSGFPLPPPPYELPASTSHVPD	PPPPTTYCPCSIHPDSGFPLPPPPYEPQHPHPMSQH, PPPPTTYCPCSIHPDSGFPLPPPPYELPASTSHVPD, PPPPTTYCPCSIHPDSGFPLPPPPCELPASTSLVPD, PPPPTTYCPCSIHPDSGFPLPPPPYELPASTSHVPE, PPPPTTYCPCSIHPNSGFPLPPPPYELPASTSHVPD, PPPPTAYCPCSIHPDSGFPLPPPPYELPASTSHVPD	0.616585	X
ZNF292	O60281	ZN292_HUMAN	LYNQPDQKYDEENLPIPNSLRCELLL	LYNQPDQKYDEENLPIPNSLRCECYLY, LYNQPDQKYDEENLPIPNSLRCSCYLY	0.24243		X
ABI1	Q8IZP0	ABI1_HUMAN	FDDFPPPPPPPPVDYEDEEAAVVQYNDPYADGDPAW	FDDFPPPPPPPPVDYEDEEAAVVQYNDPYADGDPA, FDDFPPPPPPPPVDYEDEEAAVVQFNDPYADGDPAW, FDDFPPPPPPPPVDYEDEEAAVVQYNDPYADGDPAW, FDDFPPPPPPPPVDYEDEEVQ, FDDFPPPPPPHQWIMKMRRLQ	0.688517	X
LRRC55	Q6ZSA7	LRC55_HUMAN	MGSLQHCCCLLPKMGDTWAQLPWPGPPHPAMLLIS	LMGSLQHCCCLLPKMGDTWAQLPWPGPPHPAMLLIS	0.173538		X			High affinity hits
ENAH	Q8N8S7	ENAH_HUMAN	DRLKQDILDEMRKELTKLKEELIDAIRQELSKSNTA	DRLKQDILDEMRKELTKLKEELIDAIRQELSKSNTA	0.584718					Sequences that contained FP4 or CXC motifs in our hits, but do not in the actual protein sequence
LPP	Q93052	LPP_HUMAN	KQPGGEGDFLPPPPPPLDDSSALPSISGNFPPPPPL	KQPGGEGDFLPPPPPPLDDSSALPSISGNFPPPPPL, KQPGGEGDFLPPPPPPLDDSSALPSISSNFPLHHLF	0.852844	X
NLRC5	Q86WI3	NLRC5_HUMAN	LTSFCVCTGPGHQQTGYAFTHLSLQEFLAALHL	LTSFCVCTGPGHQQTGYAFTHLSLQEFLAALPLPPG	0.0887584		X
PRCC	Q92733	PRCC_HUMAN	APAFPPPLLLPPPTGDPRLQPPPPLPFGLGGFPPPP	APAFPPPLLLPPPTGDPRLQPPPPLPFGLGGFPPPP, APAFPPPLLLPPPTGDPRLQPPPPLPFDLGGFPPPP, APAFPPPLLLPPPTGDPRFQPPPPLPFGLGGFPPPP, APAFPPPLLLPPPTGDLRLQPPPPLPFGLGGFPPPP	0.873023	X
KIAA1522	Q9P206	K1522_HUMAN	PPAPEEQDLSMADFPPPEEAFFSVASPEPAGPSGSP	PPAPEEQDLSMADFPPPVEAFFSVASPEPAGPSGSP, PPAPEEQDLSMADFPPPEEAFFSVASPEPAGPSGSP, PPAPEEQDLSMADFPPPEEAFFSVASPEPAGLQALH	0.903251
EVL	Q9UI08	EVL_HUMAN	DAFDLDRMKQEILEEVVRELHKVKEEIIDAIRQELS	DAFDLDRMKQEILEEVVRELHKVKEEIIDAIRQELS, DAFDLDRMKQEILEEVVRELHKVKEEIIDAIRQELN	0.531995
NHSL1	Q5SYE7	NHSL1_HUMAN	ADRSPFLPPPPPVTDCSQGSPLPHSPVFPPPPPEAL	ADRSPFLPPPPPVTDCSQGSPLPHSPVFPPPPPEAL, ADRSPFLPPPPPVTGCSQGSPLPHSPVFPPPPPEAL	0.730698	X
DMRTB1	Q96MA1	DMRTB_HUMAN	YYLPPPPPPLPPLPPLPPQPQFLPPGYLSALHFLPP	YYLPPPPPPLPPLPPLPPQPQFLPPGYLSALHFLPP, YYLPPPPPPLPPLPPLPPQPQFLPPGYLSAPHFLPP	0.714954	X
TENM1	Q9UKZ4	TEN1_HUMAN	GSTQDVQSSPHNQFTFRPLPPPPPPPHACTCARKPP	GSTQDVQSSPHNQFTFRPLPPPPPPPHACTCARKPP	0.76658	X	X
ZC3H12A	Q5D1E8	ZC12A_HUMAN	GHFSVPADYPPAPPAFPPREYWSEPYPLPPPTSVLQ	GHFSVPADYPPAPPAFPPREYWSEPYPLPPPTSVLQ	0.547806	X
DMTF1	Q9Y222	DMTF1_HUMAN	TSSISQAELTVDSDIQSSDFPEPPDALEADTFPDEI	TSSISQAELTVDSDIQSSDFPEPPDALEADTFPDEV	0.698538	X
IRF2BPL	Q9H1B7	I2BPL_HUMAN	KHGSGDWRLLGDLLPEAVRFFKEGVPGADMLPQP	KHGSGDWRLLGDLLPEAVRFFKEGVPGADMLPPPPC	0.294113	X
XIRP1	Q702N8	XIRP1_HUMAN	MADTQTQVAPTPTMRMATAEDLPLPPPPALEDLPLP	MADTQTQVAPTPTMRMATAEDLPLPPPPALEDLPLP, TADTQTQVAPTPTMRMATAEDLPLPPPPALEDLPLP, MADTQTQVAPTPTMRMATAEDLPLPPPPAWRTCHCR, MADTQTQVAPTPTMRMATAEDLPLPPPPALEDLPLS, LADTQTQVAPTPTMRMATAEDLPLPPPPALEDLPLP	0.831646	X
XIRP2	A4UGR9	XIRP2_HUMAN	NATSSGMTEEFPPPPPDVLQTSVDVTAFSQSPELP	NATSSGMTEEFPPPPPDVLQTSVDVTAFSQSPELPR, NATSSGMTEEFPPPPPDVLQTSVDVTAFSQSPELPS	0.701809	X
TP53I13	Q8NBR0	P5I13_HUMAN	MAGPAEEAGAHCPESLWPLPPQVSPRVTYTRVSPGQ	MAGPAEEAGAHCPESLWPLPPQVSPRVTYTRVSPGQ	0.404884	X
FMN2	Q9NZ56	FMN2_HUMAN	LQGTEMLPPPPPPLPGAGIPPPPPLPGAGILPLPPL	LQGTEMLPPPPPPLPGASIPPPPPLPGAGILPLPPL	0.852642	X
FAT1	Q14517	FAT1_HUMAN	DEQTPLYSADPNAIDTDYYPGGYDIESDFPPPPEDF	DEQTPLYSADPNAIDTDYYPGGYDIESDFPPPPEDF	0.668046	X
LAMB3	Q13751	LAMB3_HUMAN	TYGDVATGCRACDCDFRGTEGP	TYGDVATGCRACDCDFRGTEGPAATRHQALPLPPWP	0.021753	X	X
NUTM2E	B1AL46	NTM2E_HUMAN	VVPVMAAQVVGGTQACEGGWSQGLPLPPPPPPAAQL	VVPVMAAQVVGGTQACEGGWSQGLPLPPPPPPAAQL	0.522319	X
AEBP1	Q8IUX7	AEBP1_HUMAN	PSETLEWPLPPPPSPGPEELPQEGGAPLSNNWQNPG	PSETLEWPLPPPPSPGPEELPQEGGAPLSNNWQNPG	0.94487	X
ZNF398	Q8TD17	ZN398_HUMAN	PEASEGQVTFTQLGSYPLPPPVGEQVFSCHHCGKNL	PEASEGQVTFTQLGSYPLPPPVGEQVFSCHHCGKNL	0.46148	X
CA6	P23280	CAH6_HUMAN	TYYSNFISHLANIKYPGQRTTLTGLDVQDMLPR	TYYSNFISHLANIKYPGQRTTLTGLDVQDMLPRPPS	0.252274	X
TNK2	Q07912	ACK1_HUMAN	TPVVDWDARPLPPPPAYDDVAQD	TPVVDWDARPLPPPPAYDDVAQERMTLRSAPSTAPS	0.751614	X
FHOD1	Q9Y613	FHOD1_HUMAN	GVPPPPPLPPPPPIKGPFPPPPPLPLAAPLPHSVPD	GVPPPPPLPPPPPIKGPFPPPPPLPLAAPLPHSVPD	0.791702	X
NUTM2G	Q5VZR2	NTM2G_HUMAN	AAQVAPIVSPGNAGPWPQGAHGEGSLAP	PLPPPPPPAAQLPPIVSQGNAGPWPQGAHGGAAWLP	0.698173	X
SYNPO2	Q9UMS6	SYNP2_HUMAN	TSPIADFPAPPPYSAVTPPPDAFSRGVSSPIAGPAQ	TSPIADFPAPPPYSAVTPPPDAFSRGVSSPIAGPAQ	0.777016	X
MAGED1	Q9Y5V3	MAGD1_HUMAN	DWPLPPDWPLPTDWPLPPDWIPADWPIPPDWQNLRP	DWPLPPDWPLPTDWPLPPDWIPADWPIPPDWQNLRP, DWPLPPDWPLPTDWPLPPDWIPADWPIPPDWLNLHP	0.476466	X
IFT52	Q9Y366	IFT52_HUMAN	LQLIQPQFETPLPTLQPAVFPPSFRELPPPPLEL	LQLIQPQFETPLPTLQPAVFPPSFRELPPPPLELSG, LQLIQPQSETPLPTLQPAVFPPSFRELPPPPLELFD, LQLIQPQFETPLPTLQPAVFPPSFRELPPPPLELFD, LQLIQPQFETPLPTLQPAVFPPSFRELPPPPLELFE	0.415896	X
MIA3	Q5JRA6	TGO1_HUMAN	GTRLPPPTHGPQEYPPPPAVRDLLPSGSRDEPPPA	GTRLPPPTHGPQEYPPPPAVRDLLPSGSRDEPPPAP	0.900588	X
MIA3	Q5JRA6	TGO1_HUMAN	PREYFIPGTRLPPPTHGPQEYPPPPAVRDLL	PREYFIPDTRLPPPTHGPQEYPPPPAVRDLLRQALV	0.830115	X
SOCS7	O14512	SOCS7_HUMAN	DDISGTLPTSVLVAPMGSSLQSFPLPPPPPPHAPDA	DDISGTLPTSVLVAPMGSSLQSFPLPPPPPPHAPDS	0.593253	X
AFDN	P55196	AFAD_HUMAN	ATPVAVSQPIRTDLPPPPPPPPVHYAGDFDGMSMDL	ATPVAVSQPIRTDLPPPPPPPPVHYAGDFDGMSMDL	0.861496	X
NOBOX	O60393	NOBOX_HUMAN	VPMEPKPDPFPQESPLDTFPEPPMLLTSDQTLAPTQ	VPMEPKPDPFPQESPLDTFPEPPMLLTSDQTLAPTQ	0.79828	X
MARVELD2	Q8N4S9	MALD2_HUMAN	THPTLHDSERAVSADPLPPPPLPLQPPFGPDFYSSD	THPILHDSERAVSADPLPPPPLPLQPPFGPDFYSSD	0.779966	X
SETD1B	Q9UPS6	SET1B_HUMAN	FPPPPEEPTATAAFGARDSGEFRRAPAPPPLPPAEP	FPPPPEEPTATAAFGARDSGEFRRAPAPPPLPPAEP	0.884836	X
LARP1	Q6PKG0	LARP1_HUMAN	SLIFAALKDSKVVEIVDEKVRRREEPEKWPLPPIV	SLIFAALKDSKVVEIVDEKVRRREEPEKWPLPPIVV	0.308915	X
NRXN2	Q9P2S2	NRX2A_HUMAN	LATGDSEILDLESELYLGGLPEGGRVDLPLPPEVWT	LATGDSEILDLESELYLGGLPEGGRVDLPLPPEVWT	0.258343	X
SHROOM3	Q8TF72	SHRM3_HUMAN	PVYSMDDFPPPPPHTVCEAQLDSEDPEGPRPSFNKL	PVYSMDDFPPPPPHTVCEAQLDSEDPEGPRPSFNKL	0.870458	X
WBP2	Q969T9	WBP2_HUMAN	SYMPSGAYVYPPPVANGMYPCPPGYPYPPPPPEFYP	SYMPSGAYVYPPPVANGMYPCPPGYPYPPPPPEFYP	0.296609	X
GJD2	Q9UKL4	CXD2_HUMAN	MGEWTILERLLEAAVQQH	MGEWTILERLLEAAVQQHHYDRSYPVDCGGDLPDPP	0.0342917	X
PITPNM2	Q9BZ72	PITM2_HUMAN	PYSHDEGCLSSSQDHIPLAA	PYSHDEGCLSSSQDHIPLAASRCWPPPPRSIRRQLP	0.271883	X
TP53BP2	Q13625	ASPP2_HUMAN	EEPNPEAPHVLDVYLEEYPPYPPPPYPSGEPEGPGE	EEPNPEAPHVLDVYLEEYPPYPPPPYPSGEPEGPGE	0.832164	X
FYB1	O15117	FYB1_HUMAN	SGSGGIFPPPPDDDIYDGIEEEDADDGFPAPPKQLD	SGSGGIFPPPPDDDIYDGIEEEDADDGFPAPPKQLD	0.778825	X
PWWP2B	Q6NUJ5	PWP2B_HUMAN	AGSLPPYPPYFEGAPFPHPLWLRDTYK	PPLAAGSLPPYPPYFEGAPFPHPLWLRDTYNCGCRS	0.481852	X
PEX12	O00623	PEX12_HUMAN	DWWYSSENQETIKSLTALPTPPPPVHLDYNSDSPLL	DWWYSSENQETIKSLTALPTPPPPVHLDYNSDSPLL	0.319205	X
FBLIM1	Q8WUP2	FBLI1_HUMAN	PPPVLDGEDVLPDLDLLPPPPPPPPVLLPSEEEAPA	PPPVLDGEDVLPDLDLLPPPPPPPPVLLPSEEEAPA	0.818584	X
AEBP1	Q8IUX7	AEBP1_HUMAN	EHELGEPEFRYTAGIHGNEVLGRE	EHELGEPEFRYTAGIHGNEVLGRELLRCSCSTCAVN, EHELGEPEFRYTAGIHGNEVLGRELFYCSCSTCAVS	0.285406		X
MID2	Q9UJV3	TRIM1_HUMAN	ILSGLPAPDFIDYPERQECNCRPQESPYVSGMKTCH	ILSGLPAPDFIDYPERQECNCRLKNPLMFLG, ILSGLPAPDFIDYPERQECNCRPQESPYVSGMKTCH, ILSGLPAPDFIDYPERQECNCRPQESLMFLG	0.240277		X
PNPLA8	Q9NP80	PLPL8_HUMAN	AMHECKCLWPDVPLECIVSLGTGRYESDVRNTVTYT	AMHECKCLWPDVPLECIVSLGTGRYESDVRNTVTYT	0.175376		X
REXO1L1P	Q8IX06	GOR_HUMAN	NGYPFPHPERPGGAVLFTGQGKGPGDSSCRVCCRCG	NGYPFPHPERPGGAVLFTGQGKGPGDSSCRVCCRCG	0.317396		X
TGM4	P49221	TGM4_HUMAN	FTSFQYPEFSIELPNTGRIGQLLVCNCIFKNTLAIP	FTSFQYPEFSIELPNTGRIGQLLVCNCIFKNTLAIP	0.0772192		X
KANSL2	Q9H9L4	KANL2_HUMAN	QLKERRMLATDGAAQQAHTTRSSQRCLAFVDDVRCS	QLKERRMLATDGAAQQAHTTRSSQRCLAFVDDVRCA	0.36845		X
OLIG3	Q7RTU3	OLIG3_HUMAN	LPCPCTICQMPPPPHLSALSTANMARLSAESKDLLK	LPCPCTICQMPPPPHLSALSTANMARLSAESKDLLK, LPCPCTICQMPPPPHLSALSTANMARMSAESKDLLK, HWAGLPCPCTICQMPPPPHLSALSTANMARLSAESK	0.405325		X
FAT3	Q8TDW7	FAT3_HUMAN	QDQLPPPLPEDFPDQYEALPPSQP	QDQLPPPLPEDFPDQYEALPPSQPSPWPAH, QDQLPPPLPEDFPDQYEPCHRPSLSPWPAH	0.824376
TJAP1	Q5JTD0	TJAP1_HUMAN	PEEELPLPAFEKLNPYPTPSPPHPLYPGRRVIEFSE	PEEELPLPAFEKLNPYPTPSPPHPLYPGRRVIEFSD	0.70252
FAM219B	Q5XKK7	F219B_HUMAN	IPDDEDLDLIPPKPMASSTCSCCWCCLGDSSSC	IPDDEDLDLIPPKPMASSTCSCCWCCLGDSSSCPSS	0.261777		X
DMXL2	Q8TDJ6	DMXL2_HUMAN	LARKSVVEGTAISDDVFCSPTVIQDGGLFEAAHVLS	LARKSVVEGTAISDDVFCSPTVIQDGGLFEAAHVLS	0.254382		X
ZBED4	O75132	ZBED4_HUMAN	FSLAPMDSLKAECRYCGCAISRGKKGDVGTSCLMRH	FSLAPMDSLKVECRYCGCAISRGKKGDVGTSCLMRH	0.229878		X
ZNF490	Q9ULM2	ZN490_HUMAN	NLETPTGLKPCDCSVCGEVFMHQVSLNRHMRSHTEQ	NLETPTGLKPCGCSVCGEVFMHQVSLNRHMRSHTEQ, NLETPTGLKPCNCSVCGEVFMHQVSLNRHMRSHTEQ	0.294435		X
NUP155	O75694	NU155_HUMAN	LPPELVEQFGHMQCNCMMGVFPPISRAWLTIDSDIF	LPPELVEQFGHMQCNCMMGVFPPISRAWLTIDSDIF	0.136714		X
GPR155	Q7Z3F1	GP155_HUMAN	ILAQEEEQYLQSGDQQLTR	ILAQEEEQYLQSGDQQLTRMCCCVYFSSLACSLIFP	0.177696		X
ZNF33A	Q06730	ZN33A_HUMAN	QGDVIGIPFNVDVSSFPSRKMFCQCDSCGMSFNTVS	QGDVIGIPFNVDVSSFPSRKMFCQCDSCGMSFNTVS	0.174987		X
SLC17A8	Q8NDX2	VGLU3_HUMAN	RPSPPLCDCHCCGLPKRYII	RPSPPLCDCHCCGLPKRYIILS	0.139585		X
SUPT20H	Q8NEM7	SP20H_HUMAN	DAEELPPILVDLLEKSQVNIFHCGCVIAEIRDYR	DAEELPPILVDLLEKPQVNIFHCGCVIAEIRDYR	0.105538		X
PTPRU	Q92729	PTPRU_HUMAN	TEITTNISAPSFDYADMPSPLGESENTI	TEITTNISAPSFDYADMPSPLGESENTIPCYCVRHT	0.428978		X
OCSTAMP	Q9BR26	OCSTP_HUMAN	AQAQATHLLAPPPTWLLQAAQLR	AQAQATHLLAPPPTWLLQAAQLRCHRRSC	0.120166		X
DDAH2	O95865	DDAH2_HUMAN	DHPYASLTLPDDAAADCLFLRPG	DHPYASLTLPDDAAADCLFLRPGCWCAAFPPAPWWS	0.227254	X	X
FAM219B	Q5XKK7	F219B_HUMAN	IPDDEDLDLIPPKPMASSTCSCCWCCLGDSSSCTLQ	IPDDEDLDLIPPKPMASSTCSCCWCCLGDSSSCTLQ	0.245436		X
PKD1	P98161	PKD1_HUMAN	LSEINLSGNPFECDCGLAWLPRWAEEQQVRVVQPEA	LSEINLSGNPFECDCGLAWLPRWPEEQQVRVVQPEA	0.155712		X
FHDC1	Q9C0D6	FHDC1_HUMAN	PPPAPPPPPPPPPPSPPCSCSREECPSSPPPPPPPP	PPPAPPPPPPPPPPSPPCSCSREECPSSPPPPPPPP	0.873397		X
MUC3A	Q02505	MUC3A_HUMAN	CACLPGFSGDRCQLQTR	CACLPGFSGDRCQLQTRPEWGSVGWPQMPVPEHLLP	0.287748		X
		NA_1		STCDPPSCPGCASGLWPLPPPPPPPGSLSHVPGRVS, STCDPPSCPGCASGLWPLPPPPLPPGSPEPRAGTRE		X	X
		NA_2		LGVVSSWLEGAVLEQIGPLPEPPPAADVAEPEHL		X
		NA_3		TCAWCGALDFPMVETWGVGLPPPPSLGGIQTQSRAR		X	X
		NA_4		ETAEYQSLCPHGRLPGAEWWPEPPA		X	X
		NA_5		WAIPGTNRARPLGSEWWGPPWAVHPRPADFPCPPGA		X
		NA_6		QYDNTLGILDRGPGWESSGGCTCVFPAPP		X
		NA_7		WVPHLWPCSTQTTPPCGCSRSWRSWPQPPTRLSSPS		X
		NA_8		AFYAFPPPPPRLFSRPPQVFPAAASCRHCQGFLCRF, AFYAFPPPPPRLFSPSPQVFPAAASCRHCQGFLCRF		X	X
		NA_9		YGLPLPPAQVLDAHTLWSVFPYPPPHCLLP		X
		NA_10		QLLQAMRTWPPIPRWY		X
		NA_11		MANSACSCWASPWPCWAGWVWWPAPPSRSGR		X	X
		NA_12		LLAAACGACYGCPGGWGHPGLEGGWSQGLPLPPPPR		X	X
		NA_13		FLPPPPSTTRKCCCHTSVTSVKVHCWPIIQPPRARA		X	X
		NA_14		PPLPQPASHFPPPPPPPPLPPPPPPLACVAP		X
		NA_15		PSVWFGGRSMCSCSPSWRCTRVPACWPSPPPAC		X	X
		NA_16		LSAMVEVPAYVLPGCCCNICRGAIPWPLPSSWVAVP			X
		NA_17		EEARWCACGTRTWPLPTPAAPRASQRWAAVW		X	X
		NA_18		CNCNNCCNNLHHDIERFKAIKACLVVIQKLSSQKLG			X
		NA_19		PLPEPEPLPLPLEVSAASCRRCAFLNSCPCVLGRGR			X
		NA_20		MSEYTRVSEVENKELVEFHQKTMGWCCCPQLQPSFH			X
		NA_21		YLSEPSSVAHYCCCCSCFGFPTQIHFSIDSPVTH			X
		NA_22		RGWECYCAYPPRGSTCGMPWTAQYVARTLRHSVWQN			X
		NA_23		VEQMCHCSPREGCGWPGPHSWCNSWPGSPGHSRSHL			X
		NA_24		LPDFDPVGMTPSSAPPWLPMAGCSCWLC			X
		NA_25		PFSLSECCSCHCGHGRYPVPVEVHGEAAGEAGQEGG			X
		NA_26		CACWKVSAMNLITLYFSAFKDLFTFGVGWRFGGGKVV			X
		NA_27		LHQAAVAELPPPVGPATRSGCHCVYHDAGVSPCVPP			X
		NA_28		LPQARPLPSGCCWCPGLGEAGSSREPCLGAELPAWP, LPQARPLPSPGCCWCPGLGEAGSSRACLGAELPAWP			X
		NA_29		DADLYCQNMNSGTWCLCSPRRRVPSWPH			X
							X

### Sheet: Putative interaction partners
Gene	UniProt Acession Number	Uniprot Name	Mapped Sequence	Sequence in library	IUPRED	Known Interaction?	Reference		Native proline-rich motifs exploit sequence context to target actin-remodeling Ena/VASP proteins
ABI1	Q8IZP0	ABI1_HUMAN	FDDFPPPPPPPPVDYEDEEAAVVQYNDPYADGDPAW	FDDFPPPPPPPPVDYEDEEAAVVQYNDPYADGDPA, FDDFPPPPPPPPVDYEDEEAAVVQFNDPYADGDPAW, FDDFPPPPPPPPVDYEDEEAAVVQYNDPYADGDPAW, FDDFPPPPPPPPVDYEDEEVQ, FDDFPPPPPPHQWIMKMRRLQ	0.688517	X	Tani et al., 2003		Theresa Hwang, Robert A. Grant, Meucci W. Ilunga, Venkatesh Sivaraman, and Amy E. Keating
ABI3	Q9P2A4	ABI3_HUMAN	LSPPPPDEELPLPLDLPPPPPLDGDELGLPPPPPG	LSPPPPDEELPLPLGLPPPPPLDGDELGLPPPPPG	0.900761	X	Chen et al., 2014
AFDN	P55196	AFAD_HUMAN	ATPVAVSQPIRTDLPPPPPPPPVHYAGDFDGMSMDL	ATPVAVSQPIRTDLPPPPPPPPVHYAGDFDGMSMDL	0.861496				Description:	Putative ENAH interaction partners filtered from MassTitr hits based on disorder propensity and subcellular localization
ENAH	Q8N8S7	ENAH_HUMAN	DRLKQDILDEMRKELTKLKEELIDAIRQELSKSNTA	DRLKQDILDEMRKELTKLKEELIDAIRQELSKSNTA	0.584718	X	Riquelme et al., 2015
EVL	Q9UI08	EVL_HUMAN	DAFDLDRMKQEILEEVVRELHKVKEEIIDAIRQELS	DAFDLDRMKQEILEEVVRELHKVKEEIIDAIRQELS, DAFDLDRMKQEILEEVVRELHKVKEEIIDAIRQELN	0.531995	X	Riquelme et al., 2015
FAT1	Q14517	FAT1_HUMAN	DEQTPLYSADPNAIDTDYYPGGYDIESDFPPPPEDF	DEQTPLYSADPNAIDTDYYPGGYDIESDFPPPPEDF	0.668046	X	Moeller et al., 2004
FAT3	Q8TDW7	FAT3_HUMAN	QDQLPPPLPEDFPDQYEALPPSQP	QDQLPPPLPEDFPDQYEALPPSQPSPWPAH, QDQLPPPLPEDFPDQYEPCHRPSLSPWPAH	0.824376	x	Krol e tal., 2016
FBLIM1	Q8WUP2	FBLI1_HUMAN	PPPVLDGEDVLPDLDLLPPPPPPPPVLLPSEEEAPA	PPPVLDGEDVLPDLDLLPPPPPPPPVLLPSEEEAPA	0.818584	x	Zhang et al., 2006
FHDC1	Q9C0D6	FHDC1_HUMAN	PPPAPPPPPPPPPPSPPCSCSREECPSSPPPPPPPP	PPPAPPPPPPPPPPSPPCSCSREECPSSPPPPPPPP	0.873397
FHOD1	Q9Y613	FHOD1_HUMAN	GVPPPPPLPPPPPIKGPFPPPPPLPLAAPLPHSVPD	GVPPPPPLPPPPPIKGPFPPPPPLPLAAPLPHSVPD	0.791702
FMN2	Q9NZ56	FMN2_HUMAN	LQGTEMLPPPPPPLPGAGIPPPPPLPGAGILPLPPL	LQGTEMLPPPPPPLPGASIPPPPPLPGAGILPLPPL	0.852642
FYB1	O15117	FYB1_HUMAN	SGSGGIFPPPPDDDIYDGIEEEDADDGFPAPPKQLD	SGSGGIFPPPPDDDIYDGIEEEDADDGFPAPPKQLD	0.778825	X	Krause t al., 2000
IFT52	Q9Y366	IFT52_HUMAN	LQLIQPQFETPLPTLQPAVFPPSFRELPPPPLEL	LQLIQPQFETPLPTLQPAVFPPSFRELPPPPLELSG, LQLIQPQSETPLPTLQPAVFPPSFRELPPPPLELFD, LQLIQPQFETPLPTLQPAVFPPSFRELPPPPLELFD, LQLIQPQFETPLPTLQPAVFPPSFRELPPPPLELFE	0.415896
LPP	Q93052	LPP_HUMAN	KQPGGEGDFLPPPPPPLDDSSALPSISGNFPPPPPL	KQPGGEGDFLPPPPPPLDDSSALPSISGNFPPPPPL, KQPGGEGDFLPPPPPPLDDSSALPSISSNFPLHHLF	0.852844	X	Petit et al., 2000
MAGED1	Q9Y5V3	MAGD1_HUMAN	DWPLPPDWPLPTDWPLPPDWIPADWPIPPDWQNLRP	DWPLPPDWPLPTDWPLPPDWIPADWPIPPDWQNLRP, DWPLPPDWPLPTDWPLPPDWIPADWPIPPDWLNLHP	0.476466
MARVELD2	Q8N4S9	MALD2_HUMAN	THPTLHDSERAVSADPLPPPPLPLQPPFGPDFYSSD	THPILHDSERAVSADPLPPPPLPLQPPFGPDFYSSD	0.779966
MIA3	Q5JRA6	TGO1_HUMAN	GTRLPPPTHGPQEYPPPPAVRDLLPSGSRDEPPPA	GTRLPPPTHGPQEYPPPPAVRDLLPSGSRDEPPPAP	0.900588
MIA3	Q5JRA6	TGO1_HUMAN	PREYFIPGTRLPPPTHGPQEYPPPPAVRDLL	PREYFIPDTRLPPPTHGPQEYPPPPAVRDLLRQALV	0.830115
NFE2	Q16621	NFE2_HUMAN	PPPPTTYCPCSIHPDSGFPLPPPPYELPASTSHVPD	PPPPTTYCPCSIHPDSGFPLPPPPYEPQHPHPMSQH, PPPPTTYCPCSIHPDSGFPLPPPPYELPASTSHVPD, PPPPTTYCPCSIHPDSGFPLPPPPCELPASTSLVPD, PPPPTTYCPCSIHPDSGFPLPPPPYELPASTSHVPE, PPPPTTYCPCSIHPNSGFPLPPPPYELPASTSHVPD, PPPPTAYCPCSIHPDSGFPLPPPPYELPASTSHVPD	0.616585
PCARE	A6NGG8	PCARE_HUMAN	AAKSEELSCEMEGNLEHLPPPPMEVLMDKSFASLES	AAKSEELSCEMEGNLEHLPPPPMEVLMDKSFASLES, AAKSEELSCEMEGNLEHLPPPPMEVLMDKSFASWKP, AAKSEELSCEMEGNLEHLPPPPMEVLMDESFASLES	0.695107	X	Corral-Serrano et al., 2020
SHROOM3	Q8TF72	SHRM3_HUMAN	PVYSMDDFPPPPPHTVCEAQLDSEDPEGPRPSFNKL	PVYSMDDFPPPPPHTVCEAQLDSEDPEGPRPSFNKL	0.870458	X	Plageman et al., 2010
SOCS7	O14512	SOCS7_HUMAN	DDISGTLPTSVLVAPMGSSLQSFPLPPPPPPHAPDA	DDISGTLPTSVLVAPMGSSLQSFPLPPPPPPHAPDS	0.593253
SYNPO2	Q9UMS6	SYNP2_HUMAN	TSPIADFPAPPPYSAVTPPPDAFSRGVSSPIAGPAQ	TSPIADFPAPPPYSAVTPPPDAFSRGVSSPIAGPAQ	0.777016
TENM1	Q9UKZ4	TEN1_HUMAN	GSTQDVQSSPHNQFTFRPLPPPPPPPHACTCARKPP	GSTQDVQSSPHNQFTFRPLPPPPPPPHACTCARKPP	0.76658
TJAP1	Q5JTD0	TJAP1_HUMAN	PEEELPLPAFEKLNPYPTPSPPHPLYPGRRVIEFSE	PEEELPLPAFEKLNPYPTPSPPHPLYPGRRVIEFSD	0.70252
TNK2	Q07912	ACK1_HUMAN	TPVVDWDARPLPPPPAYDDVAQD	TPVVDWDARPLPPPPAYDDVAQERMTLRSAPSTAPS	0.751614
TP53BP2	Q13625	ASPP2_HUMAN	EEPNPEAPHVLDVYLEEYPPYPPPPYPSGEPEGPGE	EEPNPEAPHVLDVYLEEYPPYPPPPYPSGEPEGPGE	0.832164
TP53I13	Q8NBR0	P5I13_HUMAN	MAGPAEEAGAHCPESLWPLPPQVSPRVTYTRVSPGQ	MAGPAEEAGAHCPESLWPLPPQVSPRVTYTRVSPGQ	0.404884
XIRP1	Q702N8	XIRP1_HUMAN	MADTQTQVAPTPTMRMATAEDLPLPPPPALEDLPLP	MADTQTQVAPTPTMRMATAEDLPLPPPPALEDLPLP, TADTQTQVAPTPTMRMATAEDLPLPPPPALEDLPLP, MADTQTQVAPTPTMRMATAEDLPLPPPPAWRTCHCR, MADTQTQVAPTPTMRMATAEDLPLPPPPALEDLPLS, LADTQTQVAPTPTMRMATAEDLPLPPPPALEDLPLP	0.831646	X	van der Ven et al., 2006
XIRP2	A4UGR9	XIRP2_HUMAN	NATSSGMTEEFPPPPPDVLQTSVDVTAFSQSPELP	NATSSGMTEEFPPPPPDVLQTSVDVTAFSQSPELPR, NATSSGMTEEFPPPPPDVLQTSVDVTAFSQSPELPS	0.701809
ZC3H12A	Q5D1E8	ZC12A_HUMAN	GHFSVPADYPPAPPAFPPREYWSEPYPLPPPTSVLQ	GHFSVPADYPPAPPAFPPREYWSEPYPLPPPTSVLQ	0.547806
ZYX	Q15942	ZYX_HUMAN	ALGGAFPPPPPPIEESFPPAPLEEEIFPSPPPPPEE	ALGGAFPPPPPPIEESFPPAPLEEEIFPSPPPPPEE, ALGGAFPPPPPPIEESLPPAPLEEEIFPSPPPPPEE, ALGGAFPPPPPPIEESFPPAPLEEEIFPSPPPLRRS, ALGGAFPPPPPPIEESFPPAPLKEEIFPSPPPPPEE, ALGGAFPPPPPPIDESFPPAPLEEEIFPSPPLLRRS, ALGGALPPPPPPIEESFPPAPLEEEIFPPRRLLRSF	0.899902	X	Drees et al., 2000
NHSL1	Q5SYE7	NHSL1_HUMAN	ADRSPFLPPPPPVTDCSQGSPLPHSPVFPPPPPEAL	ADRSPFLPPPPPVTDCSQGSPLPHSPVFPPPPPEAL, ADRSPFLPPPPPVTGCSQGSPLPHSPVFPPPPPEAL	0.730698	X	Law et al., 2020
KIAA1522	Q9P206	K1522_HUMAN	PPAPEEQDLSMADFPPPEEAFFSVASPEPAGPSGSP	PPAPEEQDLSMADFPPPVEAFFSVASPEPAGPSGSP, PPAPEEQDLSMADFPPPEEAFFSVASPEPAGPSGSP, PPAPEEQDLSMADFPPPEEAFFSVASPEPAGLQALH	0.903251
